# DNA methylation covariation in human whole blood and sperm: implications for studies of intergenerational epigenetic effects

**DOI:** 10.1101/2020.05.01.072934

**Authors:** Fredrika Åsenius, Tyler J. Gorrie-Stone, Ama Brew, Yasmin Panchbaya, Elizabeth Williamson, Leonard C. Schalkwyk, Vardhman K. Rakyan, Michelle L. Holland, Sarah J. Marzi, David J. Williams

**Author notes:** Joint senior authors: Sarah J. Marzi, David J. Williams. Correspondence should be addressed to Sarah J. Marzi.

## Abstract

**Background:** Epidemiological studies suggest that paternal obesity may increase the risk of fathering small for gestational age offspring. Studies in non-human mammals suggest that such associations could be mediated by DNA methylation changes in spermatozoa that influence offspring development in utero. Human obesity is associated with differential DNA methylation in peripheral blood. It is unclear, however, whether this differential DNA methylation is reflected in spermatozoa. We profiled genome-wide DNA methylation using the Illumina MethylationEPIC array in matched human blood and sperm from lean (discovery n=47; replication n=21) and obese (n=22) males to analyse tissue covariation of DNA methylation, and identify whether this covariation is influenced by obesity.

**Results:** DNA methylation signatures of human blood and spermatozoa are highly discordant, and methylation levels are correlated at only a minority of CpG sites (∼1%). While at the majority of these sites, DNA methylation appears to be influenced by genetic variation, obesity-associated DNA methylation in blood was not generally reflected in spermatozoa, and obesity did not influence covariation patterns. However, one cross-tissue obesity-specific hypermethylated site (cg19357369; chr4:2429884; *P*=8.95 × 10^−8^; beta=0.02) was identified, warranting replication and further investigation. When compared to a wide range of human somatic tissue samples (n=5,917), spermatozoa displayed differential DNA methylation in pathways enriched in transcriptional regulation.

**Conclusions:** Human sperm displays a unique DNA methylation profile that is highly discordant to, and practically uncorrelated with, that of matched peripheral blood. Obesity only nominally influences sperm DNA methylation, making it an unlikely mediator of intergenerational effects of metabolic traits.
