## Supplementary Table 8 for "DNA methylation covariation in human whole blood and sperm: implications for studies of intergenerational epigenetic effects"

GEO Accession	N
GSE100197	57
GSE100386	24
GSE101641	31
GSE101764	171
GSE102177	21
GSE102970	47
GSE103911	41
GSE104087	32
GSE104293	74
GSE104471	30
GSE104812	29
GSE105109	216
GSE105123	62
GSE106556	10
GSE107038	25
GSE107737	24
GSE108058	30
GSE109042	28
GSE109096	11
GSE109446	28
GSE110780	37
GSE111223	146
GSE111396	35
GSE112696	8
GSE114753	144
GSE115783	21
GSE115797	38
GSE115920	6
GSE117050	28
GSE120307	18
GSE124366	112
GSE124565	10
GSE125105	312
GSE125895	149
GSE126017	54
GSE128068	63
GSE128654	55
GSE42861	197
GSE49149	112
GSE51032	188
GSE59065	144
GSE60274	49
GSE61107	35
GSE61454	78
GSE61496	164
GSE63106	22
GSE63669	9
GSE63695	38
GSE65163	36
GSE66351	89
GSE68825	91
GSE68838	146
GSE69852	3
GSE70478	24
GSE71955	14
GSE73103	214
GSE73895	36
GSE74193	401
GSE74548	80
GSE74609	9
GSE74738	17
GSE75405	9
GSE75546	4
GSE75704	100
GSE77135	19
GSE77269	51
GSE77954	32
GSE79064	14
GSE79100	45
GSE79329	34
GSE80261	97
GSE82234	6
GSE83842	24
GSE83944	48
GSE85087	33
GSE85566	36
GSE86961	22
GSE87056	31
GSE87571	341
GSE87582	19
GSE87640	153
GSE87648	199
GSE87797	8
GSE89251	38
GSE89474	4
GSE94462	8
GSE94769	22
GSE94785	62
GSE97362	147
GSE97466	17
GSE98203	71
GSE98876	71
GSE99624	10
