## Supplementary Table 10 for "DNA methylation covariation in human whole blood and sperm: implications for studies of intergenerational epigenetic effects"

GO ID	ONTOLOGY	TERM	N	DE	P.DE	FDR
GO:0000981	MF	DNA-binding transcription factor activity, RNA polymerase II-specific	1563	787.5	7.69E-13	5.86E-09
GO:0007399	BP	nervous system development	2349	1195.433333	3.66E-13	5.86E-09
GO:0043565	MF	sequence-specific DNA binding	1114	603.6666667	6.35E-13	5.86E-09
GO:0003700	MF	DNA-binding transcription factor activity	1655	824.5	4.80E-12	2.74E-08
GO:0000976	MF	transcription regulatory region sequence-specific DNA binding	823	465.3333333	6.49E-12	2.97E-08
GO:0001067	MF	regulatory region nucleic acid binding	939	518.5	2.18E-11	7.80E-08
GO:0022008	BP	neurogenesis	1609	846.3333333	2.73E-11	7.80E-08
GO:0044212	MF	transcription regulatory region DNA binding	938	517.5	2.56E-11	7.80E-08
GO:0000977	MF	RNA polymerase II regulatory region sequence-specific DNA binding	774	437.3333333	3.20E-11	8.14E-08
GO:0001012	MF	RNA polymerase II regulatory region DNA binding	780	439.3333333	4.70E-11	1.08E-07
GO:0045944	BP	positive regulation of transcription by RNA polymerase II	1185	620.1666667	6.00E-11	1.14E-07
GO:1990837	MF	sequence-specific double-stranded DNA binding	873	482.6666667	5.67E-11	1.14E-07
GO:0030182	BP	neuron differentiation	1352	725.8333333	7.89E-11	1.39E-07
GO:0001228	MF	DNA-binding transcription activator activity, RNA polymerase II-specific	433	260.8333333	1.30E-10	1.86E-07
GO:0048731	BP	system development	4833	2162.766667	1.25E-10	1.86E-07
GO:0140110	MF	transcription regulator activity	2001	969.5	1.26E-10	1.86E-07
GO:0048699	BP	generation of neurons	1510	794.8333333	2.62E-10	3.52E-07
GO:0007275	BP	multicellular organism development	5401	2379.6	8.73E-10	1.08E-06
GO:0007417	BP	central nervous system development	991	534.8333333	8.96E-10	1.08E-06
GO:0048856	BP	anatomical structure development	5888	2572.6	1.20E-09	1.37E-06
GO:0006357	BP	regulation of transcription by RNA polymerase II	2627	1226.333333	1.91E-09	2.08E-06
GO:0009653	BP	anatomical structure morphogenesis	2710	1299	3.00E-09	2.99E-06
GO:0023051	BP	regulation of signaling	3524	1604.666667	2.90E-09	2.99E-06
GO:0010646	BP	regulation of cell communication	3475	1582.833333	3.36E-09	3.21E-06
GO:0003690	MF	double-stranded DNA binding	964	511.6666667	3.71E-09	3.40E-06
GO:0051239	BP	regulation of multicellular organismal process	3214	1457.666667	5.45E-09	4.80E-06
GO:0040011	BP	locomotion	1881	885	9.11E-09	7.72E-06
GO:0003677	MF	DNA binding	2436	1110.166667	1.01E-08	8.29E-06
GO:0000987	MF	proximal promoter sequence-specific DNA binding	547	310	1.48E-08	1.17E-05
GO:0032502	BP	developmental process	6289	2708.933333	1.75E-08	1.29E-05
GO:0097458	CC	neuron part	1710	849.8333333	1.73E-08	1.29E-05
GO:0006366	BP	transcription by RNA polymerase II	2761	1270.333333	2.08E-08	1.46E-05
GO:0048522	BP	positive regulation of cellular process	5322	2328.333333	2.10E-08	1.46E-05
GO:0000978	MF	RNA polymerase II proximal promoter sequence-specific DNA binding	533	301	2.50E-08	1.63E-05
GO:0016477	BP	cell migration	1502	709.5	2.43E-08	1.63E-05
GO:0048583	BP	regulation of response to stimulus	4142	1805.333333	2.64E-08	1.68E-05
GO:0050793	BP	regulation of developmental process	2651	1221.5	3.20E-08	1.98E-05
GO:0009966	BP	regulation of signal transduction	3106	1400.833333	4.05E-08	2.44E-05
GO:0030900	BP	forebrain development	377	224.3333333	4.59E-08	2.63E-05
GO:0045665	BP	negative regulation of neuron differentiation	224	143.5	4.56E-08	2.63E-05
GO:0045893	BP	positive regulation of transcription, DNA-templated	1512	745.1666667	5.95E-08	3.24E-05
GO:0050768	BP	negative regulation of neurogenesis	294	178.5	5.92E-08	3.24E-05
GO:0000904	BP	cell morphogenesis involved in differentiation	740	416	7.11E-08	3.78E-05
GO:0043005	CC	neuron projection	1298	652	7.90E-08	4.11E-05
GO:0048518	BP	positive regulation of biological process	6025	2595.833333	9.67E-08	4.92E-05
GO:0021953	BP	central nervous system neuron differentiation	183	124.8333333	1.16E-07	5.77E-05
GO:0000902	BP	cell morphogenesis	1027	550	1.20E-07	5.82E-05
GO:0048667	BP	cell morphogenesis involved in neuron differentiation	579	336	1.31E-07	6.23E-05
GO:0051961	BP	negative regulation of nervous system development	314	187.5	1.43E-07	6.67E-05
GO:0045202	CC	synapse	1165	604	1.58E-07	7.24E-05
GO:0006928	BP	movement of cell or subcellular component	2115	979.5	1.78E-07	7.69E-05
GO:0036477	CC	somatodendritic compartment	836	436.8333333	1.78E-07	7.69E-05
GO:0042330	BP	taxis	639	331.8333333	1.75E-07	7.69E-05
GO:1903508	BP	positive regulation of nucleic acid-templated transcription	1597	778.1666667	1.82E-07	7.72E-05
GO:1902680	BP	positive regulation of RNA biosynthetic process	1598	778.1666667	1.97E-07	8.21E-05
GO:0048870	BP	cell motility	1656	764	2.25E-07	9.04E-05
GO:0051674	BP	localization of cell	1656	764	2.25E-07	9.04E-05
GO:0060322	BP	head development	764	410.3333333	2.69E-07	0.000106317
GO:0006935	BP	chemotaxis	637	329.8333333	2.75E-07	0.000106713
GO:0007420	BP	brain development	722	389.3333333	3.05E-07	0.000116202
GO:0030425	CC	dendrite	616	334	3.26E-07	0.000122312
GO:0045165	BP	cell fate commitment	270	165	4.29E-07	0.000156974
GO:0097447	CC	dendritic tree	618	334	4.32E-07	0.000156974
GO:0031252	CC	cell leading edge	401	230.5	4.97E-07	0.000177681
GO:0051254	BP	positive regulation of RNA metabolic process	1682	813.6666667	5.55E-07	0.00019287
GO:0097485	BP	neuron projection guidance	277	176	5.56E-07	0.00019287
GO:0007411	BP	axon guidance	276	175	6.90E-07	0.000235508
GO:0006355	BP	regulation of transcription, DNA-templated	3407	1519.833333	7.84E-07	0.000263831
GO:0001501	BP	skeletal system development	514	284.3333333	1.02E-06	0.000337488
GO:0051241	BP	negative regulation of multicellular organismal process	1300	598.3333333	1.10E-06	0.000353064
GO:2000026	BP	regulation of multicellular organismal development	2125	985.5	1.08E-06	0.000353064
GO:0044456	CC	synapse part	933	489	1.13E-06	0.00035775
GO:0030154	BP	cell differentiation	4159	1828.833333	1.28E-06	0.000401333
GO:0021537	BP	telencephalon development	247	151.3333333	1.35E-06	0.000416993
GO:0007155	BP	cell adhesion	1405	668.6836941	1.60E-06	0.00048521
GO:0099537	BP	trans-synaptic signaling	706	372.5	1.61E-06	0.00048521
GO:0051960	BP	regulation of nervous system development	918	482.5	1.74E-06	0.00051813
GO:0007389	BP	pattern specification process	445	250	1.79E-06	0.000524244
GO:0009891	BP	positive regulation of biosynthetic process	1996	933.1666667	2.08E-06	0.000583316
GO:0022610	BP	biological adhesion	1412	670.6836941	2.07E-06	0.000583316
GO:0048666	BP	neuron development	1097	572.8333333	2.13E-06	0.000583316
GO:0048869	BP	cellular developmental process	4348	1904.666667	2.16E-06	0.000583316
GO:0099536	BP	synaptic signaling	712	375.5	2.07E-06	0.000583316
GO:1903506	BP	regulation of nucleic acid-templated transcription	3463	1539.333333	2.13E-06	0.000583316
GO:2001141	BP	regulation of RNA biosynthetic process	3472	1542.833333	2.17E-06	0.000583316
GO:0007409	BP	axonogenesis	467	272.5	2.22E-06	0.00058952
GO:0007267	BP	cell-cell signaling	1641	793.5	2.36E-06	0.000606464
GO:0045595	BP	regulation of cell differentiation	1845	872.3333333	2.36E-06	0.000606464
GO:0048468	BP	cell development	2164	1038	2.32E-06	0.000606464
GO:0007268	BP	chemical synaptic transmission	698	367.5	3.16E-06	0.000791508
GO:0048663	BP	neuron fate commitment	65	51	3.18E-06	0.000791508
GO:0098916	BP	anterograde trans-synaptic signaling	698	367.5	3.16E-06	0.000791508
GO:0030424	CC	axon	602	325.5	3.28E-06	0.000801782
GO:0031328	BP	positive regulation of cellular biosynthetic process	1964	920.6666667	3.29E-06	0.000801782
GO:0032879	BP	regulation of localization	2811	1256.666667	3.40E-06	0.000817816
GO:0030054	CC	cell junction	1288	646.8515152	4.17E-06	0.000994248
GO:0032989	BP	cellular component morphogenesis	1136	589	4.27E-06	0.001008257
GO:0098794	CC	postsynapse	610	333	4.61E-06	0.001076805
GO:0010721	BP	negative regulation of cell development	342	193.5	4.95E-06	0.001139289
GO:0030036	BP	actin cytoskeleton organization	658	346.5	4.98E-06	0.001139289
GO:0031256	CC	leading edge membrane	169	106.5	5.12E-06	0.001148192
GO:0061564	BP	axon development	511	291	5.09E-06	0.001148192
GO:0003002	BP	regionalization	350	202	6.58E-06	0.001433677
GO:0009952	BP	anterior/posterior pattern specification	219	133	6.54E-06	0.001433677
GO:0043197	CC	dendritic spine	168	107	6.49E-06	0.001433677
GO:0034654	BP	nucleobase-containing compound biosynthetic process	4159	1812.333333	8.03E-06	0.001733708
GO:0010001	BP	glial cell differentiation	218	129	8.44E-06	0.001804753
GO:0045935	BP	positive regulation of nucleobase-containing compound metabolic process	1872	884.6666667	8.86E-06	0.001877872
GO:0019438	BP	aromatic compound biosynthetic process	4231	1837.833333	1.03E-05	0.002156685
GO:0030029	BP	actin filament-based process	750	387.5	1.04E-05	0.002172807
GO:0010557	BP	positive regulation of macromolecule biosynthetic process	1854	870.6666667	1.08E-05	0.002235723
GO:0044309	CC	neuron spine	170	107	1.20E-05	0.002454491
GO:0006351	BP	transcription, DNA-templated	3568	1569.333333	1.38E-05	0.002796921
GO:0001708	BP	cell fate specification	99	69	1.52E-05	0.003041655
GO:0018130	BP	heterocycle biosynthetic process	4221	1831.833333	1.59E-05	0.003162179
GO:0007154	BP	cell communication	6353	2615.5	1.62E-05	0.003186691
GO:0051252	BP	regulation of RNA metabolic process	3717	1634.833333	1.69E-05	0.003300228
GO:0045664	BP	regulation of neuron differentiation	647	349	1.78E-05	0.003445256
GO:0120039	BP	plasma membrane bounded cell projection morphogenesis	657	364	1.87E-05	0.003603899
GO:0050804	BP	modulation of chemical synaptic transmission	433	241	1.92E-05	0.003662573
GO:0031175	BP	neuron projection development	966	505	2.00E-05	0.00374797
GO:0048812	BP	neuron projection morphogenesis	643	357	2.00E-05	0.00374797
GO:0031326	BP	regulation of cellular biosynthetic process	4205	1808.833333	2.03E-05	0.003783764
GO:0048513	BP	animal organ development	3523	1548.833333	2.21E-05	0.0040719
GO:0032774	BP	RNA biosynthetic process	3629	1590.333333	2.36E-05	0.004268023
GO:0048858	BP	cell projection morphogenesis	661	365	2.35E-05	0.004268023
GO:0099177	BP	regulation of trans-synaptic signaling	434	241	2.37E-05	0.004268023
GO:0097659	BP	nucleic acid-templated transcription	3612	1584.833333	2.40E-05	0.004287435
GO:0001755	BP	neural crest cell migration	57	43	2.59E-05	0.004596001
GO:0048568	BP	embryonic organ development	427	240.8333333	2.68E-05	0.004689142
GO:0051049	BP	regulation of transport	1859	838.6666667	2.68E-05	0.004689142
GO:0035556	BP	intracellular signal transduction	2899	1270.833333	2.93E-05	0.005076396
GO:0045596	BP	negative regulation of cell differentiation	738	363	3.08E-05	0.005306586
GO:0009889	BP	regulation of biosynthetic process	4283	1837.333333	3.18E-05	0.005438915
GO:0070997	BP	neuron death	346	186.5	3.33E-05	0.005650467
GO:0010628	BP	positive regulation of gene expression	1981	916.1666667	3.44E-05	0.005781609
GO:0031325	BP	positive regulation of cellular metabolic process	3275	1455.166667	3.46E-05	0.005781609
GO:0051173	BP	positive regulation of nitrogen compound metabolic process	3147	1400.166667	3.69E-05	0.006113625
GO:0050794	BP	regulation of cellular process	10551	4233	3.76E-05	0.006192939
GO:0023052	BP	signaling	6327	2601.5	3.79E-05	0.006194338
GO:0019219	BP	regulation of nucleobase-containing compound metabolic process	4028	1751.333333	3.83E-05	0.006210773
GO:0050767	BP	regulation of neurogenesis	813	424	3.86E-05	0.006226483
GO:0007610	BP	behavior	589	304.5	3.93E-05	0.006283122
GO:0009887	BP	animal organ morphogenesis	1064	538.8333333	3.99E-05	0.006340033
GO:0030334	BP	regulation of cell migration	928	432.1666667	4.25E-05	0.006714796
GO:0006897	BP	endocytosis	706	340.1666667	4.37E-05	0.006841453
GO:2000112	BP	regulation of cellular macromolecule biosynthetic process	3890	1682.333333	4.66E-05	0.007255843
GO:0005925	CC	focal adhesion	404	220.3333333	4.98E-05	0.007697704
GO:0008134	MF	transcription factor binding	656	338.3333333	5.05E-05	0.007704979
GO:0042995	CC	cell projection	2154	997	5.04E-05	0.007704979
GO:0048534	BP	hematopoietic or lymphoid organ development	911	428.5	5.39E-05	0.008161827
GO:0044459	CC	plasma membrane part	2769	1220.517027	5.50E-05	0.008279954
GO:0048646	BP	anatomical structure formation involved in morphogenesis	1159	547	6.06E-05	0.009069713
GO:0019210	MF	kinase inhibitor activity	66	44	6.17E-05	0.009168772
GO:0098984	CC	neuron to neuron synapse	346	197.5	6.43E-05	0.009493635
GO:1901362	BP	organic cyclic compound biosynthetic process	4377	1879.833333	6.59E-05	0.009664924
GO:0001775	BP	cell activation	1346	586.1666667	6.84E-05	0.009965149
GO:0009790	BP	embryo development	1014	513.3333333	7.20E-05	0.01042608
GO:0032990	BP	cell part morphogenesis	680	370	7.38E-05	0.010624732
GO:1901214	BP	regulation of neuron death	312	168.5	7.59E-05	0.010849337
GO:0044463	CC	cell projection part	1453	687.5	8.06E-05	0.0113889
GO:0120038	CC	plasma membrane bounded cell projection part	1453	687.5	8.06E-05	0.0113889
GO:0005924	CC	cell-substrate adherens junction	407	220.3333333	8.25E-05	0.011439605
GO:0072234	BP	metanephric nephron tubule development	20	18	8.21E-05	0.011439605
GO:2000147	BP	positive regulation of cell motility	555	267.8333333	8.16E-05	0.011439605
GO:0002520	BP	immune system development	963	447.5	8.33E-05	0.011482607
GO:0021879	BP	forebrain neuron differentiation	53	40.33333333	8.49E-05	0.011636482
GO:0030099	BP	myeloid cell differentiation	410	206	9.02E-05	0.012287148
GO:0010556	BP	regulation of macromolecule biosynthetic process	4022	1727.333333	9.48E-05	0.012841908
GO:0051270	BP	regulation of cellular component movement	1073	496.1666667	9.60E-05	0.012925166
GO:0044093	BP	positive regulation of molecular function	1747	794.6666667	9.78E-05	0.013084476
GO:0010604	BP	positive regulation of macromolecule metabolic process	3310	1461.666667	9.90E-05	0.013167003
GO:0048523	BP	negative regulation of cellular process	4785	2040	0.000101369	0.013331222
GO:0051094	BP	positive regulation of developmental process	1398	652.6666667	0.000100992	0.013331222
GO:0048665	BP	neuron fate specification	34	28	0.000104124	0.013615295
GO:0051171	BP	regulation of nitrogen compound metabolic process	5847	2446.833333	0.000107799	0.013958268
GO:0120025	CC	plasma membrane bounded cell projection	2079	960	0.000107967	0.013958268
GO:0060541	BP	respiratory system development	198	117.5	0.000108915	0.014001679
GO:0009611	BP	response to wounding	661	323	0.000110789	0.014163077
GO:0007611	BP	learning or memory	253	144	0.000116154	0.014766364
GO:0060562	BP	epithelial tube morphogenesis	322	183.5	0.000119183	0.015067734
GO:0032970	BP	regulation of actin filament-based process	384	201.5	0.00012223	0.015368069
GO:0050890	BP	cognition	293	162.5	0.000126062	0.01567755
GO:0098657	BP	import into cell	830	396.6666667	0.000125851	0.01567755
GO:0045211	CC	postsynaptic membrane	321	181.5	0.00012958	0.016027974
GO:0048167	BP	regulation of synaptic plasticity	186	111.5	0.000132862	0.016345607
GO:0040017	BP	positive regulation of locomotion	585	279.3333333	0.000138405	0.016936438
GO:0048584	BP	positive regulation of response to stimulus	2359	1016.166667	0.000142259	0.017133221
GO:0051093	BP	negative regulation of developmental process	1023	474.6666667	0.000141741	0.017133221
GO:1900449	BP	regulation of glutamate receptor signaling pathway	63	44	0.000142183	0.017133221
GO:0007264	BP	small GTPase mediated signal transduction	557	284.8333333	0.000146	0.017491724
GO:0030335	BP	positive regulation of cell migration	532	255.8333333	0.000147689	0.017601877
GO:0032956	BP	regulation of actin cytoskeleton organization	339	178.5	0.000151693	0.017985404
GO:0050808	BP	synapse organization	404	221.6545455	0.000154911	0.018272327
GO:0002028	BP	regulation of sodium ion transport	84	55	0.000163474	0.018988683
GO:0009893	BP	positive regulation of metabolic process	3577	1566.166667	0.000163229	0.018988683
GO:0051240	BP	positive regulation of multicellular organismal process	1787	802.8333333	0.000163264	0.018988683
GO:0030097	BP	hemopoiesis	869	403	0.000165602	0.019115168
GO:0046649	BP	lymphocyte activation	644	296.6666667	0.000166233	0.019115168
GO:0098609	BP	cell-cell adhesion	830	393.6836941	0.000173558	0.019857621
GO:0048762	BP	mesenchymal cell differentiation	218	125.5	0.000179078	0.020387254
GO:0033267	CC	axon part	380	207.5	0.000181879	0.020502115
GO:0099572	CC	postsynaptic specialization	345	193.5	0.000181289	0.020502115
GO:0030030	BP	cell projection organization	1514	729.5	0.000184644	0.020668449
GO:0043025	CC	neuronal cell body	493	253.3333333	0.000185161	0.020668449
GO:0000122	BP	negative regulation of transcription by RNA polymerase II	828	419.1666667	0.0001913	0.021129509
GO:0030055	CC	cell-substrate junction	411	220.3333333	0.000191514	0.021129509
GO:0044087	BP	regulation of cellular component biogenesis	942	454	0.000193065	0.021129509
GO:0120036	BP	plasma membrane bounded cell projection organization	1477	714	0.000193908	0.021129509
GO:2000145	BP	regulation of cell motility	988	452.1666667	0.00019324	0.021129509
GO:0030323	BP	respiratory tube development	176	104.5	0.000194943	0.021141657
GO:0007015	BP	actin filament organization	396	209	0.000197997	0.021371579
GO:0002376	BP	immune system process	2861	1167.5	0.000203208	0.021831033
GO:0051272	BP	positive regulation of cellular component movement	572	273.8333333	0.000209158	0.022365219
GO:0048598	BP	embryonic morphogenesis	584	311.3333333	0.000213874	0.022763143
GO:0005912	CC	adherens junction	544	287.3333333	0.000215432	0.022822846
GO:0060284	BP	regulation of cell development	943	472	0.000222746	0.023488956
GO:0044297	CC	cell body	560	282.3333333	0.00022385	0.02349702
GO:0007166	BP	cell surface receptor signaling pathway	2895	1269.833333	0.000225989	0.023613318
GO:1903507	BP	negative regulation of nucleic acid-templated transcription	1234	589	0.00023054	0.023979261
GO:0023056	BP	positive regulation of signaling	1838	818.8333333	0.000234398	0.024160992
GO:0098793	CC	presynapse	489	258.5	0.000233623	0.024160992
GO:0004714	MF	transmembrane receptor protein tyrosine kinase activity	62	45	0.000246052	0.025135777
GO:0040012	BP	regulation of locomotion	1060	484.6666667	0.000245846	0.025135777
GO:0042063	BP	gliogenesis	289	156.5	0.000256109	0.026046843
GO:0007423	BP	sensory organ development	545	282.5	0.000261463	0.026357091
GO:1902679	BP	negative regulation of RNA biosynthetic process	1236	589	0.000260488	0.026357091
GO:0051050	BP	positive regulation of transport	970	444.3333333	0.000268712	0.026969018
GO:0010647	BP	positive regulation of cell communication	1831	814.8333333	0.000271808	0.027160573
GO:0098589	CC	membrane region	328	173.8333333	0.000274374	0.027297803
GO:0014069	CC	postsynaptic density	321	181.5	0.000284603	0.028192909
GO:0045321	BP	leukocyte activation	1190	511.6666667	0.000289182	0.028400696
GO:0045892	BP	negative regulation of transcription, DNA-templated	1186	568.5	0.00028871	0.028400696
GO:0035295	BP	tube development	1101	518	0.000305429	0.029868089
GO:0051128	BP	regulation of cellular component organization	2476	1121.166667	0.000320215	0.03118076
GO:0030324	BP	lung development	172	101.5	0.000327768	0.031780982
GO:0021872	BP	forebrain generation of neurons	66	46.33333333	0.000334465	0.03229348
GO:0030291	MF	protein serine/threonine kinase inhibitor activity	32	24.5	0.000338234	0.032520193
GO:0048863	BP	stem cell differentiation	256	144	0.00035484	0.033974039
GO:0006909	BP	phagocytosis	262	134.5	0.000357976	0.033989878
GO:0021781	BP	glial cell fate commitment	14	13	0.000357222	0.033989878
GO:0001709	BP	cell fate determination	40	31	0.000374936	0.03545311
GO:0001656	BP	metanephros development	90	59	0.000382077	0.035979657
GO:0019899	MF	enzyme binding	2188	990.8333333	0.0003918	0.036594106
GO:0050919	BP	negative chemotaxis	46	34	0.000390823	0.036594106
GO:0001667	BP	ameboidal-type cell migration	451	219.5	0.000402466	0.037015406
GO:0019199	MF	transmembrane receptor protein kinase activity	79	54	0.000400482	0.037015406
GO:0043009	BP	chordate embryonic development	625	322.5	0.000402781	0.037015406
GO:0048705	BP	skeletal system morphogenesis	237	139.8333333	0.000397989	0.037015406
GO:0009967	BP	positive regulation of signal transduction	1673	741.8333333	0.000406566	0.037156034
GO:0097060	CC	synaptic membrane	430	231	0.000407559	0.037156034
GO:0051716	BP	cellular response to stimulus	7294	2935.833333	0.000418321	0.037985827
GO:0098978	CC	glutamatergic synapse	348	192	0.000420397	0.038023506
GO:0098857	CC	membrane microdomain	316	167.5	0.000426203	0.038396905
GO:0007165	BP	signal transduction	5865	2372.166667	0.000431247	0.038407831
GO:0032279	CC	asymmetric synapse	325	182.5	0.000428351	0.038407831
GO:0072189	BP	ureter development	16	15	0.00043136	0.038407831
GO:0016331	BP	morphogenesis of embryonic epithelium	150	91.5	0.000433488	0.038447654
GO:0030155	BP	regulation of cell adhesion	683	328.6666667	0.000443312	0.039167205
GO:0032535	BP	regulation of cellular component size	366	193	0.000454098	0.03996589
GO:1902531	BP	regulation of intracellular signal transduction	1925	845	0.000462492	0.040548687
GO:0048706	BP	embryonic skeletal system development	125	81	0.000476751	0.041639269
GO:0004860	MF	protein kinase inhibitor activity	62	40.5	0.000491967	0.04273878
GO:0045121	CC	membrane raft	315	166.5	0.000493075	0.04273878
GO:0002009	BP	morphogenesis of an epithelium	537	279.5	0.000516001	0.044557162
GO:0035270	BP	endocrine system development	127	79	0.000521076	0.044826267
GO:0010769	BP	regulation of cell morphogenesis involved in differentiation	297	168	0.000538252	0.046130411
GO:0052740	MF	1-acyl-2-lysophosphatidylserine acylhydrolase activity	6	6	0.000552188	0.047120976
GO:0070292	BP	N-acylphosphatidylethanolamine metabolic process	6	6	0.000553928	0.047120976
GO:0009605	BP	response to external stimulus	2359	987.8333333	0.00056068	0.047518703
GO:0001764	BP	neuron migration	155	94	0.000586966	0.049562911
GO:0051965	BP	positive regulation of synapse assembly	67	44.5	0.00059117	0.049734318
