## Supplementary Table 11 for "DNA methylation covariation in human whole blood and sperm: implications for studies of intergenerational epigenetic effects"

GO ID	ONTOLOGY	TERM	N	DE	P.DE	FDR
GO:0071944	CC	cell periphery	5325	4618.423366	1.08E-13	2.47E-09
GO:0005886	CC	plasma membrane	5208	4516.923366	2.30E-13	2.63E-09
GO:0044425	CC	membrane part	6448	5530.423366	1.08E-10	8.21E-07
GO:0031224	CC	intrinsic component of membrane	5185	4458.756699	2.20E-10	1.26E-06
GO:0016021	CC	integral component of membrane	5022	4316.756699	6.22E-10	2.85E-06
GO:0004984	MF	olfactory receptor activity	358	328	1.76E-09	5.75E-06
GO:0050911	BP	detection of chemical stimulus involved in sensory perception of smell	358	328	1.76E-09	5.75E-06
GO:0016020	CC	membrane	8867	7550.156699	2.71E-09	7.75E-06
GO:0007608	BP	sensory perception of smell	384	350.5	4.90E-09	1.25E-05
GO:0060089	MF	molecular transducer activity	1443	1264.666667	5.29E-08	0.000120971
GO:0038023	MF	signaling receptor activity	1390	1218.666667	6.17E-08	0.000128346
GO:0004888	MF	transmembrane signaling receptor activity	1185	1038.666667	2.96E-07	0.000521369
GO:0050906	BP	detection of stimulus involved in sensory perception	460	411.3333333	2.86E-07	0.000521369
GO:0022857	MF	transmembrane transporter activity	1025	912.5	3.61E-07	0.000588331
GO:0044459	CC	plasma membrane part	2769	2406.090033	3.86E-07	0.000588331
GO:0015318	MF	inorganic molecular entity transmembrane transporter activity	803	720	5.64E-07	0.000806209
GO:0005215	MF	transporter activity	1120	992.3333333	7.17E-07	0.000922259
GO:0050907	BP	detection of chemical stimulus involved in sensory perception	407	363.3333333	7.25E-07	0.000922259
GO:0022803	MF	passive transmembrane transporter activity	452	414	8.96E-07	0.001079264
GO:0015267	MF	channel activity	451	413	9.79E-07	0.001119625
GO:0051606	BP	detection of stimulus	619	546.3333333	2.04E-06	0.00222116
GO:0022890	MF	inorganic cation transmembrane transporter activity	582	526	2.21E-06	0.002297723
GO:0022838	MF	substrate-specific channel activity	424	388	2.84E-06	0.002708067
GO:0046873	MF	metal ion transmembrane transporter activity	434	397	2.95E-06	0.002708067
GO:0098797	CC	plasma membrane protein complex	563	510.5	2.96E-06	0.002708067
GO:0005261	MF	cation channel activity	315	292.5	3.97E-06	0.003473766
GO:0009593	BP	detection of chemical stimulus	442	391.8333333	4.10E-06	0.003473766
GO:0007606	BP	sensory perception of chemical stimulus	455	402.8333333	4.82E-06	0.00393643
GO:0015075	MF	ion transmembrane transporter activity	864	769.5	5.41E-06	0.004267547
GO:0043235	CC	receptor complex	391	358	7.67E-06	0.005850606
GO:0008324	MF	cation transmembrane transporter activity	631	567.5	8.10E-06	0.005978204
GO:0005216	MF	ion channel activity	412	376.5	1.37E-05	0.009783813
GO:0070268	BP	cornification	111	106	2.74E-05	0.018979849
GO:0031226	CC	intrinsic component of plasma membrane	1685	1468.090033	3.39E-05	0.022803856
GO:0005539	MF	glycosaminoglycan binding	226	209.5	5.48E-05	0.034804049
GO:0006811	BP	ion transport	1668	1453.166667	5.32E-05	0.034804049
GO:0005887	CC	integral component of plasma membrane	1606	1398.090033	7.27E-05	0.044947326
